# Identification of target genes and regulatory networks for bone mineral density GWAS loci through systematic targeting and inhibition

**DOI:** 10.64898/2026.02.11.705362

**Authors:** Mohammadjavad Kahlani, Larry Mesner, Vedavathi Madhu, Lucia Wagner, Kristyna Kupkova, Hannah J. Pitas, Marinella Gebbia, Mehrdad Kazemi, Chiraz Belarbi, Ana C. Mello, Samuel Ghatan, Tuuli Lappalainen, Neville E. Sanjana, John A. Morris, Charles R. Farber

## Abstract

Osteoporosis is characterized by low bone mineral density (BMD) and elevated fracture risk. Most BMD-associated GWAS variants lie in noncoding regions, complicating efforts to identify causal genes and mechanisms. To overcome this variant-to-function challenge, we previously developed STING-seq, a framework integrating biobank-scale GWAS with single-cell CRISPR inhibition (CRISPRi) screening to directly connect noncoding *cis*-regulatory elements (CREs) to their target genes. Applied to human fetal osteoblast (hFOB) cells across osteogenic differentiation, STING-seq linked 76 CREs to 75 target genes at BMD loci. Arrayed CRISPRi and activation validated key CRE–gene relationships, including long-range enhancers regulating *CXCL12* (over 500 kb apart). CRISPRi effects were broadly reproduced in primary human mesenchymal stem cells, with 82% of regulatory effects concordant in direction with hFOB cells and strongly correlated in magnitude (Pearson r = 0.83). We further uncovered *trans*-regulatory networks and characterized the *DAP3*–*YY1AP1* bidirectional promoter, demonstrating a role for *DAP3* in mineralization via mitochondrial pathways. Together, these findings provide mechanistic insight into how noncoding GWAS variants shape osteoblast activity and highlight the genes and pathways that mediate genetic effects on BMD.
