## Supplementary Tables for "Identification of target genes and regulatory networks for bone mineral density GWAS loci through systematic targeting and inhibition": Supplementary Table 1.xlsx

### Sheet: 1a
Supplementary Table 1a. Short- and long-read RNA-seq expression counts of marker genes for human bone cells in hFOB.
RNA-seq source	Gene	Day	Sample	Expression Count	Mean Expression	SD Expression
hFOB short-read RNA-seq	LEPR	0	D0_rep1	2694	2650.33	522.869
hFOB short-read RNA-seq	LEPR	0	D0_rep2	2107	2650.33	522.869
hFOB short-read RNA-seq	LEPR	0	D0_rep3	3150	2650.33	522.869
hFOB short-read RNA-seq	LEPR	2	D2_rep1	2808	3095.67	386.503
hFOB short-read RNA-seq	LEPR	2	D2_rep2	2944	3095.67	386.503
hFOB short-read RNA-seq	LEPR	2	D2_rep3	3535	3095.67	386.503
hFOB short-read RNA-seq	LEPR	4	D4_rep1	5104	4013.33	945.815
hFOB short-read RNA-seq	LEPR	4	D4_rep2	3419	4013.33	945.815
hFOB short-read RNA-seq	LEPR	4	D4_rep3	3517	4013.33	945.815
hFOB short-read RNA-seq	LEPR	6	D6_rep1	4146	3660.67	422.713
hFOB short-read RNA-seq	LEPR	6	D6_rep2	3373	3660.67	422.713
hFOB short-read RNA-seq	LEPR	6	D6_rep3	3463	3660.67	422.713
hFOB short-read RNA-seq	LEPR	8	D8_rep1	3549	3395.33	634.61
hFOB short-read RNA-seq	LEPR	8	D8_rep2	3939	3395.33	634.61
hFOB short-read RNA-seq	LEPR	8	D8_rep3	2698	3395.33	634.61
hFOB short-read RNA-seq	LEPR	10	D10_rep1	2801	3117.33	330.288
hFOB short-read RNA-seq	LEPR	10	D10_rep2	3091	3117.33	330.288
hFOB short-read RNA-seq	LEPR	10	D10_rep3	3460	3117.33	330.288
hFOB short-read RNA-seq	NES	0	D0_rep1	69099	49121.7	17423.9
hFOB short-read RNA-seq	NES	0	D0_rep2	41200	49121.7	17423.9
hFOB short-read RNA-seq	NES	0	D0_rep3	37066	49121.7	17423.9
hFOB short-read RNA-seq	NES	2	D2_rep1	39754	30964.7	9715.18
hFOB short-read RNA-seq	NES	2	D2_rep2	32607	30964.7	9715.18
hFOB short-read RNA-seq	NES	2	D2_rep3	20533	30964.7	9715.18
hFOB short-read RNA-seq	NES	4	D4_rep1	39588	23108.7	14517.8
hFOB short-read RNA-seq	NES	4	D4_rep2	17532	23108.7	14517.8
hFOB short-read RNA-seq	NES	4	D4_rep3	12206	23108.7	14517.8
hFOB short-read RNA-seq	NES	6	D6_rep1	18454	13026	4948.8
hFOB short-read RNA-seq	NES	6	D6_rep2	11859	13026	4948.8
hFOB short-read RNA-seq	NES	6	D6_rep3	8765	13026	4948.8
hFOB short-read RNA-seq	NES	8	D8_rep1	16755	12490	4819.85
hFOB short-read RNA-seq	NES	8	D8_rep2	13454	12490	4819.85
hFOB short-read RNA-seq	NES	8	D8_rep3	7261	12490	4819.85
hFOB short-read RNA-seq	NES	10	D10_rep1	7566	6501	1078.75
hFOB short-read RNA-seq	NES	10	D10_rep2	6528	6501	1078.75
hFOB short-read RNA-seq	NES	10	D10_rep3	5409	6501	1078.75
hFOB short-read RNA-seq	CD34	0	D0_rep1	112	116.333	29.7377
hFOB short-read RNA-seq	CD34	0	D0_rep2	89	116.333	29.7377
hFOB short-read RNA-seq	CD34	0	D0_rep3	148	116.333	29.7377
hFOB short-read RNA-seq	CD34	2	D2_rep1	171	238.667	59.9194
hFOB short-read RNA-seq	CD34	2	D2_rep2	285	238.667	59.9194
hFOB short-read RNA-seq	CD34	2	D2_rep3	260	238.667	59.9194
hFOB short-read RNA-seq	CD34	4	D4_rep1	190	147	38.4318
hFOB short-read RNA-seq	CD34	4	D4_rep2	135	147	38.4318
hFOB short-read RNA-seq	CD34	4	D4_rep3	116	147	38.4318
hFOB short-read RNA-seq	CD34	6	D6_rep1	113	126	11.3578
hFOB short-read RNA-seq	CD34	6	D6_rep2	131	126	11.3578
hFOB short-read RNA-seq	CD34	6	D6_rep3	134	126	11.3578
hFOB short-read RNA-seq	CD34	8	D8_rep1	202	157	38.9744
hFOB short-read RNA-seq	CD34	8	D8_rep2	134	157	38.9744
hFOB short-read RNA-seq	CD34	8	D8_rep3	135	157	38.9744
hFOB short-read RNA-seq	CD34	10	D10_rep1	98	97.3333	14.0119
hFOB short-read RNA-seq	CD34	10	D10_rep2	111	97.3333	14.0119
hFOB short-read RNA-seq	CD34	10	D10_rep3	83	97.3333	14.0119
hFOB short-read RNA-seq	CXCL12	0	D0_rep1	7001	6496	1031.77
hFOB short-read RNA-seq	CXCL12	0	D0_rep2	5309	6496	1031.77
hFOB short-read RNA-seq	CXCL12	0	D0_rep3	7178	6496	1031.77
hFOB short-read RNA-seq	CXCL12	2	D2_rep1	2016	3090.67	1016.59
hFOB short-read RNA-seq	CXCL12	2	D2_rep2	3219	3090.67	1016.59
hFOB short-read RNA-seq	CXCL12	2	D2_rep3	4037	3090.67	1016.59
hFOB short-read RNA-seq	CXCL12	4	D4_rep1	4575	4308.67	482.237
hFOB short-read RNA-seq	CXCL12	4	D4_rep2	3752	4308.67	482.237
hFOB short-read RNA-seq	CXCL12	4	D4_rep3	4599	4308.67	482.237
hFOB short-read RNA-seq	CXCL12	6	D6_rep1	6979	7538	1976.7
hFOB short-read RNA-seq	CXCL12	6	D6_rep2	5901	7538	1976.7
hFOB short-read RNA-seq	CXCL12	6	D6_rep3	9734	7538	1976.7
hFOB short-read RNA-seq	CXCL12	8	D8_rep1	9498	11461	2359
hFOB short-read RNA-seq	CXCL12	8	D8_rep2	10807	11461	2359
hFOB short-read RNA-seq	CXCL12	8	D8_rep3	14078	11461	2359
hFOB short-read RNA-seq	CXCL12	10	D10_rep1	4133	6562	2522.16
hFOB short-read RNA-seq	CXCL12	10	D10_rep2	6385	6562	2522.16
hFOB short-read RNA-seq	CXCL12	10	D10_rep3	9168	6562	2522.16
hFOB short-read RNA-seq	ANGPT1	0	D0_rep1	951	965.667	140.575
hFOB short-read RNA-seq	ANGPT1	0	D0_rep2	833	965.667	140.575
hFOB short-read RNA-seq	ANGPT1	0	D0_rep3	1113	965.667	140.575
hFOB short-read RNA-seq	ANGPT1	2	D2_rep1	3276	4064.67	1032.27
hFOB short-read RNA-seq	ANGPT1	2	D2_rep2	3685	4064.67	1032.27
hFOB short-read RNA-seq	ANGPT1	2	D2_rep3	5233	4064.67	1032.27
hFOB short-read RNA-seq	ANGPT1	4	D4_rep1	3844	3585	896.997
hFOB short-read RNA-seq	ANGPT1	4	D4_rep2	2587	3585	896.997
hFOB short-read RNA-seq	ANGPT1	4	D4_rep3	4324	3585	896.997
hFOB short-read RNA-seq	ANGPT1	6	D6_rep1	4256	4399	1258.61
hFOB short-read RNA-seq	ANGPT1	6	D6_rep2	3218	4399	1258.61
hFOB short-read RNA-seq	ANGPT1	6	D6_rep3	5723	4399	1258.61
hFOB short-read RNA-seq	ANGPT1	8	D8_rep1	4349	4655	325.497
hFOB short-read RNA-seq	ANGPT1	8	D8_rep2	4619	4655	325.497
hFOB short-read RNA-seq	ANGPT1	8	D8_rep3	4997	4655	325.497
hFOB short-read RNA-seq	ANGPT1	10	D10_rep1	2754	3516.67	776.87
hFOB short-read RNA-seq	ANGPT1	10	D10_rep2	3489	3516.67	776.87
hFOB short-read RNA-seq	ANGPT1	10	D10_rep3	4307	3516.67	776.87
hFOB short-read RNA-seq	RUNX2	0	D0_rep1	2545	2560.67	512.68
hFOB short-read RNA-seq	RUNX2	0	D0_rep2	2056	2560.67	512.68
hFOB short-read RNA-seq	RUNX2	0	D0_rep3	3081	2560.67	512.68
hFOB short-read RNA-seq	RUNX2	2	D2_rep1	2405	2821.33	381.773
hFOB short-read RNA-seq	RUNX2	2	D2_rep2	3155	2821.33	381.773
hFOB short-read RNA-seq	RUNX2	2	D2_rep3	2904	2821.33	381.773
hFOB short-read RNA-seq	RUNX2	4	D4_rep1	3220	2625	525.775
hFOB short-read RNA-seq	RUNX2	4	D4_rep2	2432	2625	525.775
hFOB short-read RNA-seq	RUNX2	4	D4_rep3	2223	2625	525.775
hFOB short-read RNA-seq	RUNX2	6	D6_rep1	2882	2538.33	351.23
hFOB short-read RNA-seq	RUNX2	6	D6_rep2	2553	2538.33	351.23
hFOB short-read RNA-seq	RUNX2	6	D6_rep3	2180	2538.33	351.23
hFOB short-read RNA-seq	RUNX2	8	D8_rep1	3082	2810.33	519.793
hFOB short-read RNA-seq	RUNX2	8	D8_rep2	3138	2810.33	519.793
hFOB short-read RNA-seq	RUNX2	8	D8_rep3	2211	2810.33	519.793
hFOB short-read RNA-seq	RUNX2	10	D10_rep1	2240	2335.33	122.871
hFOB short-read RNA-seq	RUNX2	10	D10_rep2	2474	2335.33	122.871
hFOB short-read RNA-seq	RUNX2	10	D10_rep3	2292	2335.33	122.871
hFOB short-read RNA-seq	SP7	0	D0_rep1	0	0	0
hFOB short-read RNA-seq	SP7	0	D0_rep2	0	0	0
hFOB short-read RNA-seq	SP7	0	D0_rep3	0	0	0
hFOB short-read RNA-seq	SP7	2	D2_rep1	0	4.33333	4.04145
hFOB short-read RNA-seq	SP7	2	D2_rep2	8	4.33333	4.04145
hFOB short-read RNA-seq	SP7	2	D2_rep3	5	4.33333	4.04145
hFOB short-read RNA-seq	SP7	4	D4_rep1	0	0	0
hFOB short-read RNA-seq	SP7	4	D4_rep2	0	0	0
hFOB short-read RNA-seq	SP7	4	D4_rep3	0	0	0
hFOB short-read RNA-seq	SP7	6	D6_rep1	0	0	0
hFOB short-read RNA-seq	SP7	6	D6_rep2	0	0	0
hFOB short-read RNA-seq	SP7	6	D6_rep3	0	0	0
hFOB short-read RNA-seq	SP7	8	D8_rep1	0	0	0
hFOB short-read RNA-seq	SP7	8	D8_rep2	0	0	0
hFOB short-read RNA-seq	SP7	8	D8_rep3	0	0	0
hFOB short-read RNA-seq	SP7	10	D10_rep1	0	0	0
hFOB short-read RNA-seq	SP7	10	D10_rep2	0	0	0
hFOB short-read RNA-seq	SP7	10	D10_rep3	0	0	0
hFOB short-read RNA-seq	DLX5	0	D0_rep1	103	110.333	40.501
hFOB short-read RNA-seq	DLX5	0	D0_rep2	74	110.333	40.501
hFOB short-read RNA-seq	DLX5	0	D0_rep3	154	110.333	40.501
hFOB short-read RNA-seq	DLX5	2	D2_rep1	83	131.667	42.194
hFOB short-read RNA-seq	DLX5	2	D2_rep2	154	131.667	42.194
hFOB short-read RNA-seq	DLX5	2	D2_rep3	158	131.667	42.194
hFOB short-read RNA-seq	DLX5	4	D4_rep1	89	115.667	35.5293
hFOB short-read RNA-seq	DLX5	4	D4_rep2	102	115.667	35.5293
hFOB short-read RNA-seq	DLX5	4	D4_rep3	156	115.667	35.5293
hFOB short-read RNA-seq	DLX5	6	D6_rep1	139	119.667	25.3246
hFOB short-read RNA-seq	DLX5	6	D6_rep2	91	119.667	25.3246
hFOB short-read RNA-seq	DLX5	6	D6_rep3	129	119.667	25.3246
hFOB short-read RNA-seq	DLX5	8	D8_rep1	121	117.333	9.07377
hFOB short-read RNA-seq	DLX5	8	D8_rep2	107	117.333	9.07377
hFOB short-read RNA-seq	DLX5	8	D8_rep3	124	117.333	9.07377
hFOB short-read RNA-seq	DLX5	10	D10_rep1	55	77.3333	24.7857
hFOB short-read RNA-seq	DLX5	10	D10_rep2	73	77.3333	24.7857
hFOB short-read RNA-seq	DLX5	10	D10_rep3	104	77.3333	24.7857
hFOB short-read RNA-seq	SATB2	0	D0_rep1	1114	1256.67	333.714
hFOB short-read RNA-seq	SATB2	0	D0_rep2	1018	1256.67	333.714
hFOB short-read RNA-seq	SATB2	0	D0_rep3	1638	1256.67	333.714
hFOB short-read RNA-seq	SATB2	2	D2_rep1	590	768.333	154.507
hFOB short-read RNA-seq	SATB2	2	D2_rep2	862	768.333	154.507
hFOB short-read RNA-seq	SATB2	2	D2_rep3	853	768.333	154.507
hFOB short-read RNA-seq	SATB2	4	D4_rep1	1638	1315	282.363
hFOB short-read RNA-seq	SATB2	4	D4_rep2	1192	1315	282.363
hFOB short-read RNA-seq	SATB2	4	D4_rep3	1115	1315	282.363
hFOB short-read RNA-seq	SATB2	6	D6_rep1	1808	1597.67	196.052
hFOB short-read RNA-seq	SATB2	6	D6_rep2	1565	1597.67	196.052
hFOB short-read RNA-seq	SATB2	6	D6_rep3	1420	1597.67	196.052
hFOB short-read RNA-seq	SATB2	8	D8_rep1	2186	1839	445.218
hFOB short-read RNA-seq	SATB2	8	D8_rep2	1994	1839	445.218
hFOB short-read RNA-seq	SATB2	8	D8_rep3	1337	1839	445.218
hFOB short-read RNA-seq	SATB2	10	D10_rep1	1648	1742.33	109.892
hFOB short-read RNA-seq	SATB2	10	D10_rep2	1863	1742.33	109.892
hFOB short-read RNA-seq	SATB2	10	D10_rep3	1716	1742.33	109.892
hFOB short-read RNA-seq	ALPL	0	D0_rep1	985	802.333	163.674
hFOB short-read RNA-seq	ALPL	0	D0_rep2	669	802.333	163.674
hFOB short-read RNA-seq	ALPL	0	D0_rep3	753	802.333	163.674
hFOB short-read RNA-seq	ALPL	2	D2_rep1	8609	8704.67	1240.27
hFOB short-read RNA-seq	ALPL	2	D2_rep2	9990	8704.67	1240.27
hFOB short-read RNA-seq	ALPL	2	D2_rep3	7515	8704.67	1240.27
hFOB short-read RNA-seq	ALPL	4	D4_rep1	18639	13875.7	4154.17
hFOB short-read RNA-seq	ALPL	4	D4_rep2	11984	13875.7	4154.17
hFOB short-read RNA-seq	ALPL	4	D4_rep3	11004	13875.7	4154.17
hFOB short-read RNA-seq	ALPL	6	D6_rep1	16691	13210	3024.61
hFOB short-read RNA-seq	ALPL	6	D6_rep2	11715	13210	3024.61
hFOB short-read RNA-seq	ALPL	6	D6_rep3	11224	13210	3024.61
hFOB short-read RNA-seq	ALPL	8	D8_rep1	21513	16776.3	4727.03
hFOB short-read RNA-seq	ALPL	8	D8_rep2	16757	16776.3	4727.03
hFOB short-read RNA-seq	ALPL	8	D8_rep3	12059	16776.3	4727.03
hFOB short-read RNA-seq	ALPL	10	D10_rep1	9551	9645.67	331.304
hFOB short-read RNA-seq	ALPL	10	D10_rep2	9372	9645.67	331.304
hFOB short-read RNA-seq	ALPL	10	D10_rep3	10014	9645.67	331.304
hFOB short-read RNA-seq	COL1A1	0	D0_rep1	128202	160392	64889.1
hFOB short-read RNA-seq	COL1A1	0	D0_rep2	117892	160392	64889.1
hFOB short-read RNA-seq	COL1A1	0	D0_rep3	235083	160392	64889.1
hFOB short-read RNA-seq	COL1A1	2	D2_rep1	207913	284796	81288.1
hFOB short-read RNA-seq	COL1A1	2	D2_rep2	369869	284796	81288.1
hFOB short-read RNA-seq	COL1A1	2	D2_rep3	276605	284796	81288.1
hFOB short-read RNA-seq	COL1A1	4	D4_rep1	253826	260924	11051.3
hFOB short-read RNA-seq	COL1A1	4	D4_rep2	255289	260924	11051.3
hFOB short-read RNA-seq	COL1A1	4	D4_rep3	273657	260924	11051.3
hFOB short-read RNA-seq	COL1A1	6	D6_rep1	174139	150905	21052
hFOB short-read RNA-seq	COL1A1	6	D6_rep2	133098	150905	21052
hFOB short-read RNA-seq	COL1A1	6	D6_rep3	145477	150905	21052
hFOB short-read RNA-seq	COL1A1	8	D8_rep1	170434	152571	21293.8
hFOB short-read RNA-seq	COL1A1	8	D8_rep2	158272	152571	21293.8
hFOB short-read RNA-seq	COL1A1	8	D8_rep3	129007	152571	21293.8
hFOB short-read RNA-seq	COL1A1	10	D10_rep1	67602	77881.7	9255.39
hFOB short-read RNA-seq	COL1A1	10	D10_rep2	85553	77881.7	9255.39
hFOB short-read RNA-seq	COL1A1	10	D10_rep3	80490	77881.7	9255.39
hFOB short-read RNA-seq	COL1A2	0	D0_rep1	200155	207184	64609.9
hFOB short-read RNA-seq	COL1A2	0	D0_rep2	146376	207184	64609.9
hFOB short-read RNA-seq	COL1A2	0	D0_rep3	275021	207184	64609.9
hFOB short-read RNA-seq	COL1A2	2	D2_rep1	462273	585489	106710
hFOB short-read RNA-seq	COL1A2	2	D2_rep2	647741	585489	106710
hFOB short-read RNA-seq	COL1A2	2	D2_rep3	646454	585489	106710
hFOB short-read RNA-seq	COL1A2	4	D4_rep1	648838	622796	28167.4
hFOB short-read RNA-seq	COL1A2	4	D4_rep2	592900	622796	28167.4
hFOB short-read RNA-seq	COL1A2	4	D4_rep3	626649	622796	28167.4
hFOB short-read RNA-seq	COL1A2	6	D6_rep1	469737	415030	54423.7
hFOB short-read RNA-seq	COL1A2	6	D6_rep2	360894	415030	54423.7
hFOB short-read RNA-seq	COL1A2	6	D6_rep3	414459	415030	54423.7
hFOB short-read RNA-seq	COL1A2	8	D8_rep1	444889	404970	55709.9
hFOB short-read RNA-seq	COL1A2	8	D8_rep2	428697	404970	55709.9
hFOB short-read RNA-seq	COL1A2	8	D8_rep3	341325	404970	55709.9
hFOB short-read RNA-seq	COL1A2	10	D10_rep1	191312	210504	16742.3
hFOB short-read RNA-seq	COL1A2	10	D10_rep2	218086	210504	16742.3
hFOB short-read RNA-seq	COL1A2	10	D10_rep3	222114	210504	16742.3
hFOB short-read RNA-seq	BGLAP	0	D0_rep1	18	21	5.19615
hFOB short-read RNA-seq	BGLAP	0	D0_rep2	27	21	5.19615
hFOB short-read RNA-seq	BGLAP	0	D0_rep3	18	21	5.19615
hFOB short-read RNA-seq	BGLAP	2	D2_rep1	67	37.3333	25.9294
hFOB short-read RNA-seq	BGLAP	2	D2_rep2	26	37.3333	25.9294
hFOB short-read RNA-seq	BGLAP	2	D2_rep3	19	37.3333	25.9294
hFOB short-read RNA-seq	BGLAP	4	D4_rep1	30	37	8.18535
hFOB short-read RNA-seq	BGLAP	4	D4_rep2	46	37	8.18535
hFOB short-read RNA-seq	BGLAP	4	D4_rep3	35	37	8.18535
hFOB short-read RNA-seq	BGLAP	6	D6_rep1	34	89	57.1052
hFOB short-read RNA-seq	BGLAP	6	D6_rep2	85	89	57.1052
hFOB short-read RNA-seq	BGLAP	6	D6_rep3	148	89	57.1052
hFOB short-read RNA-seq	BGLAP	8	D8_rep1	25	36	18.1934
hFOB short-read RNA-seq	BGLAP	8	D8_rep2	26	36	18.1934
hFOB short-read RNA-seq	BGLAP	8	D8_rep3	57	36	18.1934
hFOB short-read RNA-seq	BGLAP	10	D10_rep1	219	167	100.638
hFOB short-read RNA-seq	BGLAP	10	D10_rep2	231	167	100.638
hFOB short-read RNA-seq	BGLAP	10	D10_rep3	51	167	100.638
hFOB short-read RNA-seq	IBSP	0	D0_rep1	0	0	0
hFOB short-read RNA-seq	IBSP	0	D0_rep2	0	0	0
hFOB short-read RNA-seq	IBSP	0	D0_rep3	0	0	0
hFOB short-read RNA-seq	IBSP	2	D2_rep1	7	5.33333	4.72582
hFOB short-read RNA-seq	IBSP	2	D2_rep2	0	5.33333	4.72582
hFOB short-read RNA-seq	IBSP	2	D2_rep3	9	5.33333	4.72582
hFOB short-read RNA-seq	IBSP	4	D4_rep1	17	13.3333	3.51188
hFOB short-read RNA-seq	IBSP	4	D4_rep2	10	13.3333	3.51188
hFOB short-read RNA-seq	IBSP	4	D4_rep3	13	13.3333	3.51188
hFOB short-read RNA-seq	IBSP	6	D6_rep1	10	5.66667	5.1316
hFOB short-read RNA-seq	IBSP	6	D6_rep2	0	5.66667	5.1316
hFOB short-read RNA-seq	IBSP	6	D6_rep3	7	5.66667	5.1316
hFOB short-read RNA-seq	IBSP	8	D8_rep1	0	8	7
hFOB short-read RNA-seq	IBSP	8	D8_rep2	13	8	7
hFOB short-read RNA-seq	IBSP	8	D8_rep3	11	8	7
hFOB short-read RNA-seq	IBSP	10	D10_rep1	7	4	3.60555
hFOB short-read RNA-seq	IBSP	10	D10_rep2	5	4	3.60555
hFOB short-read RNA-seq	IBSP	10	D10_rep3	0	4	3.60555
hFOB short-read RNA-seq	SPARC	0	D0_rep1	328908	310973	79845.3
hFOB short-read RNA-seq	SPARC	0	D0_rep2	223685	310973	79845.3
hFOB short-read RNA-seq	SPARC	0	D0_rep3	380325	310973	79845.3
hFOB short-read RNA-seq	SPARC	2	D2_rep1	397230	406392	11067.5
hFOB short-read RNA-seq	SPARC	2	D2_rep2	418689	406392	11067.5
hFOB short-read RNA-seq	SPARC	2	D2_rep3	403258	406392	11067.5
hFOB short-read RNA-seq	SPARC	4	D4_rep1	538070	433898	92310.4
hFOB short-read RNA-seq	SPARC	4	D4_rep2	401366	433898	92310.4
hFOB short-read RNA-seq	SPARC	4	D4_rep3	362258	433898	92310.4
hFOB short-read RNA-seq	SPARC	6	D6_rep1	303094	249095	46907.9
hFOB short-read RNA-seq	SPARC	6	D6_rep2	218427	249095	46907.9
hFOB short-read RNA-seq	SPARC	6	D6_rep3	225765	249095	46907.9
hFOB short-read RNA-seq	SPARC	8	D8_rep1	246533	213378	42278.9
hFOB short-read RNA-seq	SPARC	8	D8_rep2	227833	213378	42278.9
hFOB short-read RNA-seq	SPARC	8	D8_rep3	165767	213378	42278.9
hFOB short-read RNA-seq	SPARC	10	D10_rep1	90501	99479.3	9100.36
hFOB short-read RNA-seq	SPARC	10	D10_rep2	108697	99479.3	9100.36
hFOB short-read RNA-seq	SPARC	10	D10_rep3	99240	99479.3	9100.36
hFOB short-read RNA-seq	SPP1	0	D0_rep1	264	226.333	56.8008
hFOB short-read RNA-seq	SPP1	0	D0_rep2	161	226.333	56.8008
hFOB short-read RNA-seq	SPP1	0	D0_rep3	254	226.333	56.8008
hFOB short-read RNA-seq	SPP1	2	D2_rep1	292	337.667	50.5602
hFOB short-read RNA-seq	SPP1	2	D2_rep2	392	337.667	50.5602
hFOB short-read RNA-seq	SPP1	2	D2_rep3	329	337.667	50.5602
hFOB short-read RNA-seq	SPP1	4	D4_rep1	2226	1497.33	636.743
hFOB short-read RNA-seq	SPP1	4	D4_rep2	1218	1497.33	636.743
hFOB short-read RNA-seq	SPP1	4	D4_rep3	1048	1497.33	636.743
hFOB short-read RNA-seq	SPP1	6	D6_rep1	2076	1645.67	375.327
hFOB short-read RNA-seq	SPP1	6	D6_rep2	1475	1645.67	375.327
hFOB short-read RNA-seq	SPP1	6	D6_rep3	1386	1645.67	375.327
hFOB short-read RNA-seq	SPP1	8	D8_rep1	1180	1074.33	144.244
hFOB short-read RNA-seq	SPP1	8	D8_rep2	1133	1074.33	144.244
hFOB short-read RNA-seq	SPP1	8	D8_rep3	910	1074.33	144.244
hFOB short-read RNA-seq	SPP1	10	D10_rep1	928	904.333	32.7159
hFOB short-read RNA-seq	SPP1	10	D10_rep2	867	904.333	32.7159
hFOB short-read RNA-seq	SPP1	10	D10_rep3	918	904.333	32.7159
hFOB short-read RNA-seq	PDPN	0	D0_rep1	0	0	0
hFOB short-read RNA-seq	PDPN	0	D0_rep2	0	0	0
hFOB short-read RNA-seq	PDPN	0	D0_rep3	0	0	0
hFOB short-read RNA-seq	PDPN	2	D2_rep1	0	0	0
hFOB short-read RNA-seq	PDPN	2	D2_rep2	0	0	0
hFOB short-read RNA-seq	PDPN	2	D2_rep3	0	0	0
hFOB short-read RNA-seq	PDPN	4	D4_rep1	0	0	0
hFOB short-read RNA-seq	PDPN	4	D4_rep2	0	0	0
hFOB short-read RNA-seq	PDPN	4	D4_rep3	0	0	0
hFOB short-read RNA-seq	PDPN	6	D6_rep1	0	0	0
hFOB short-read RNA-seq	PDPN	6	D6_rep2	0	0	0
hFOB short-read RNA-seq	PDPN	6	D6_rep3	0	0	0
hFOB short-read RNA-seq	PDPN	8	D8_rep1	0	0	0
hFOB short-read RNA-seq	PDPN	8	D8_rep2	0	0	0
hFOB short-read RNA-seq	PDPN	8	D8_rep3	0	0	0
hFOB short-read RNA-seq	PDPN	10	D10_rep1	0	0	0
hFOB short-read RNA-seq	PDPN	10	D10_rep2	0	0	0
hFOB short-read RNA-seq	PDPN	10	D10_rep3	0	0	0
hFOB short-read RNA-seq	DMP1	0	D0_rep1	0	0	0
hFOB short-read RNA-seq	DMP1	0	D0_rep2	0	0	0
hFOB short-read RNA-seq	DMP1	0	D0_rep3	0	0	0
hFOB short-read RNA-seq	DMP1	2	D2_rep1	6	4.33333	3.78594
hFOB short-read RNA-seq	DMP1	2	D2_rep2	7	4.33333	3.78594
hFOB short-read RNA-seq	DMP1	2	D2_rep3	0	4.33333	3.78594
hFOB short-read RNA-seq	DMP1	4	D4_rep1	5	4	3.60555
hFOB short-read RNA-seq	DMP1	4	D4_rep2	7	4	3.60555
hFOB short-read RNA-seq	DMP1	4	D4_rep3	0	4	3.60555
hFOB short-read RNA-seq	DMP1	6	D6_rep1	6	4	3.4641
hFOB short-read RNA-seq	DMP1	6	D6_rep2	0	4	3.4641
hFOB short-read RNA-seq	DMP1	6	D6_rep3	6	4	3.4641
hFOB short-read RNA-seq	DMP1	8	D8_rep1	7	2.33333	4.04145
hFOB short-read RNA-seq	DMP1	8	D8_rep2	0	2.33333	4.04145
hFOB short-read RNA-seq	DMP1	8	D8_rep3	0	2.33333	4.04145
hFOB short-read RNA-seq	DMP1	10	D10_rep1	0	0	0
hFOB short-read RNA-seq	DMP1	10	D10_rep2	0	0	0
hFOB short-read RNA-seq	DMP1	10	D10_rep3	0	0	0
hFOB short-read RNA-seq	PHEX	0	D0_rep1	331	314.333	49.1664
hFOB short-read RNA-seq	PHEX	0	D0_rep2	259	314.333	49.1664
hFOB short-read RNA-seq	PHEX	0	D0_rep3	353	314.333	49.1664
hFOB short-read RNA-seq	PHEX	2	D2_rep1	107	135.667	24.8462
hFOB short-read RNA-seq	PHEX	2	D2_rep2	151	135.667	24.8462
hFOB short-read RNA-seq	PHEX	2	D2_rep3	149	135.667	24.8462
hFOB short-read RNA-seq	PHEX	4	D4_rep1	163	141	26.9072
hFOB short-read RNA-seq	PHEX	4	D4_rep2	149	141	26.9072
hFOB short-read RNA-seq	PHEX	4	D4_rep3	111	141	26.9072
hFOB short-read RNA-seq	PHEX	6	D6_rep1	124	142.333	29.1947
hFOB short-read RNA-seq	PHEX	6	D6_rep2	127	142.333	29.1947
hFOB short-read RNA-seq	PHEX	6	D6_rep3	176	142.333	29.1947
hFOB short-read RNA-seq	PHEX	8	D8_rep1	209	186.667	19.3993
hFOB short-read RNA-seq	PHEX	8	D8_rep2	174	186.667	19.3993
hFOB short-read RNA-seq	PHEX	8	D8_rep3	177	186.667	19.3993
hFOB short-read RNA-seq	PHEX	10	D10_rep1	131	161.667	28.3784
hFOB short-read RNA-seq	PHEX	10	D10_rep2	167	161.667	28.3784
hFOB short-read RNA-seq	PHEX	10	D10_rep3	187	161.667	28.3784
hFOB short-read RNA-seq	CAPG	0	D0_rep1	15790	13907.7	2755.44
hFOB short-read RNA-seq	CAPG	0	D0_rep2	10745	13907.7	2755.44
hFOB short-read RNA-seq	CAPG	0	D0_rep3	15188	13907.7	2755.44
hFOB short-read RNA-seq	CAPG	2	D2_rep1	7526	8448.33	801.052
hFOB short-read RNA-seq	CAPG	2	D2_rep2	8970	8448.33	801.052
hFOB short-read RNA-seq	CAPG	2	D2_rep3	8849	8448.33	801.052
hFOB short-read RNA-seq	CAPG	4	D4_rep1	15710	11488	3672.23
hFOB short-read RNA-seq	CAPG	4	D4_rep2	9718	11488	3672.23
hFOB short-read RNA-seq	CAPG	4	D4_rep3	9036	11488	3672.23
hFOB short-read RNA-seq	CAPG	6	D6_rep1	13892	11237.7	2434.44
hFOB short-read RNA-seq	CAPG	6	D6_rep2	10712	11237.7	2434.44
hFOB short-read RNA-seq	CAPG	6	D6_rep3	9109	11237.7	2434.44
hFOB short-read RNA-seq	CAPG	8	D8_rep1	18216	14814	4479.29
hFOB short-read RNA-seq	CAPG	8	D8_rep2	16487	14814	4479.29
hFOB short-read RNA-seq	CAPG	8	D8_rep3	9739	14814	4479.29
hFOB short-read RNA-seq	CAPG	10	D10_rep1	11534	10671.3	1129.4
hFOB short-read RNA-seq	CAPG	10	D10_rep2	11087	10671.3	1129.4
hFOB short-read RNA-seq	CAPG	10	D10_rep3	9393	10671.3	1129.4
hFOB short-read RNA-seq	MEPE	0	D0_rep1	6	2	3.4641
hFOB short-read RNA-seq	MEPE	0	D0_rep2	0	2	3.4641
hFOB short-read RNA-seq	MEPE	0	D0_rep3	0	2	3.4641
hFOB short-read RNA-seq	MEPE	2	D2_rep1	0	0	0
hFOB short-read RNA-seq	MEPE	2	D2_rep2	0	0	0
hFOB short-read RNA-seq	MEPE	2	D2_rep3	0	0	0
hFOB short-read RNA-seq	MEPE	4	D4_rep1	0	0	0
hFOB short-read RNA-seq	MEPE	4	D4_rep2	0	0	0
hFOB short-read RNA-seq	MEPE	4	D4_rep3	0	0	0
hFOB short-read RNA-seq	MEPE	6	D6_rep1	0	0	0
hFOB short-read RNA-seq	MEPE	6	D6_rep2	0	0	0
hFOB short-read RNA-seq	MEPE	6	D6_rep3	0	0	0
hFOB short-read RNA-seq	MEPE	8	D8_rep1	0	2	3.4641
hFOB short-read RNA-seq	MEPE	8	D8_rep2	0	2	3.4641
hFOB short-read RNA-seq	MEPE	8	D8_rep3	6	2	3.4641
hFOB short-read RNA-seq	MEPE	10	D10_rep1	0	0	0
hFOB short-read RNA-seq	MEPE	10	D10_rep2	0	0	0
hFOB short-read RNA-seq	MEPE	10	D10_rep3	0	0	0
hFOB short-read RNA-seq	SOST	0	D0_rep1	0	1	1.73205
hFOB short-read RNA-seq	SOST	0	D0_rep2	3	1	1.73205
hFOB short-read RNA-seq	SOST	0	D0_rep3	0	1	1.73205
hFOB short-read RNA-seq	SOST	2	D2_rep1	0	7.33333	6.65833
hFOB short-read RNA-seq	SOST	2	D2_rep2	9	7.33333	6.65833
hFOB short-read RNA-seq	SOST	2	D2_rep3	13	7.33333	6.65833
hFOB short-read RNA-seq	SOST	4	D4_rep1	0	0	0
hFOB short-read RNA-seq	SOST	4	D4_rep2	0	0	0
hFOB short-read RNA-seq	SOST	4	D4_rep3	0	0	0
hFOB short-read RNA-seq	SOST	6	D6_rep1	0	0	0
hFOB short-read RNA-seq	SOST	6	D6_rep2	0	0	0
hFOB short-read RNA-seq	SOST	6	D6_rep3	0	0	0
hFOB short-read RNA-seq	SOST	8	D8_rep1	0	7	12.1244
hFOB short-read RNA-seq	SOST	8	D8_rep2	0	7	12.1244
hFOB short-read RNA-seq	SOST	8	D8_rep3	21	7	12.1244
hFOB short-read RNA-seq	SOST	10	D10_rep1	0	0	0
hFOB short-read RNA-seq	SOST	10	D10_rep2	0	0	0
hFOB short-read RNA-seq	SOST	10	D10_rep3	0	0	0
hFOB short-read RNA-seq	FGF23	0	D0_rep1	0	0	0
hFOB short-read RNA-seq	FGF23	0	D0_rep2	0	0	0
hFOB short-read RNA-seq	FGF23	0	D0_rep3	0	0	0
hFOB short-read RNA-seq	FGF23	2	D2_rep1	0	0	0
hFOB short-read RNA-seq	FGF23	2	D2_rep2	0	0	0
hFOB short-read RNA-seq	FGF23	2	D2_rep3	0	0	0
hFOB short-read RNA-seq	FGF23	4	D4_rep1	0	1	1.73205
hFOB short-read RNA-seq	FGF23	4	D4_rep2	3	1	1.73205
hFOB short-read RNA-seq	FGF23	4	D4_rep3	0	1	1.73205
hFOB short-read RNA-seq	FGF23	6	D6_rep1	0	0	0
hFOB short-read RNA-seq	FGF23	6	D6_rep2	0	0	0
hFOB short-read RNA-seq	FGF23	6	D6_rep3	0	0	0
hFOB short-read RNA-seq	FGF23	8	D8_rep1	0	0	0
hFOB short-read RNA-seq	FGF23	8	D8_rep2	0	0	0
hFOB short-read RNA-seq	FGF23	8	D8_rep3	0	0	0
hFOB short-read RNA-seq	FGF23	10	D10_rep1	0	0	0
hFOB short-read RNA-seq	FGF23	10	D10_rep2	0	0	0
hFOB short-read RNA-seq	FGF23	10	D10_rep3	0	0	0
hFOB short-read RNA-seq	HYOU1	0	D0_rep1	33101	31906	6675.21
hFOB short-read RNA-seq	HYOU1	0	D0_rep2	24714	31906	6675.21
hFOB short-read RNA-seq	HYOU1	0	D0_rep3	37903	31906	6675.21
hFOB short-read RNA-seq	HYOU1	2	D2_rep1	123306	121798	3082.34
hFOB short-read RNA-seq	HYOU1	2	D2_rep2	123836	121798	3082.34
hFOB short-read RNA-seq	HYOU1	2	D2_rep3	118252	121798	3082.34
hFOB short-read RNA-seq	HYOU1	4	D4_rep1	70454	50069.3	18008.2
hFOB short-read RNA-seq	HYOU1	4	D4_rep2	43433	50069.3	18008.2
hFOB short-read RNA-seq	HYOU1	4	D4_rep3	36321	50069.3	18008.2
hFOB short-read RNA-seq	HYOU1	6	D6_rep1	38317	31596.7	5929.91
hFOB short-read RNA-seq	HYOU1	6	D6_rep2	29373	31596.7	5929.91
hFOB short-read RNA-seq	HYOU1	6	D6_rep3	27100	31596.7	5929.91
hFOB short-read RNA-seq	HYOU1	8	D8_rep1	72566	56961.7	16200.8
hFOB short-read RNA-seq	HYOU1	8	D8_rep2	58095	56961.7	16200.8
hFOB short-read RNA-seq	HYOU1	8	D8_rep3	40224	56961.7	16200.8
hFOB short-read RNA-seq	HYOU1	10	D10_rep1	37527	35074.7	3557.9
hFOB short-read RNA-seq	HYOU1	10	D10_rep2	30994	35074.7	3557.9
hFOB short-read RNA-seq	HYOU1	10	D10_rep3	36703	35074.7	3557.9
hFOB long-read RNA-seq	LEPR	0	t0a_3p--NEB_5p	1	2	1.41421
hFOB long-read RNA-seq	LEPR	0	t0c_3p--NEB_5p	3	2	1.41421
hFOB long-read RNA-seq	LEPR	2	t2a_3p--NEB_5p	9	7	2
hFOB long-read RNA-seq	LEPR	2	t2b_3p--NEB_5p	5	7	2
hFOB long-read RNA-seq	LEPR	2	t2c_3p--NEB_5p	7	7	2
hFOB long-read RNA-seq	LEPR	4	t4a_3p--NEB_5p	11	10.6667	2.51661
hFOB long-read RNA-seq	LEPR	4	t4b_3p--NEB_5p	8	10.6667	2.51661
hFOB long-read RNA-seq	LEPR	4	t4c_3p--NEB_5p	13	10.6667	2.51661
hFOB long-read RNA-seq	LEPR	10	t10a_3p--NEB_5p	11	8.33333	3.05505
hFOB long-read RNA-seq	LEPR	10	t10b_3p--NEB_5p	5	8.33333	3.05505
hFOB long-read RNA-seq	LEPR	10	t10c_3p--NEB_5p	9	8.33333	3.05505
hFOB long-read RNA-seq	NES	0	t0a_3p--NEB_5p	76	63	18.3848
hFOB long-read RNA-seq	NES	0	t0c_3p--NEB_5p	50	63	18.3848
hFOB long-read RNA-seq	NES	2	t2a_3p--NEB_5p	123	78.6667	41.0406
hFOB long-read RNA-seq	NES	2	t2b_3p--NEB_5p	71	78.6667	41.0406
hFOB long-read RNA-seq	NES	2	t2c_3p--NEB_5p	42	78.6667	41.0406
hFOB long-read RNA-seq	NES	4	t4a_3p--NEB_5p	124	61.6667	54.2617
hFOB long-read RNA-seq	NES	4	t4b_3p--NEB_5p	36	61.6667	54.2617
hFOB long-read RNA-seq	NES	4	t4c_3p--NEB_5p	25	61.6667	54.2617
hFOB long-read RNA-seq	NES	10	t10a_3p--NEB_5p	19	13.3333	5.1316
hFOB long-read RNA-seq	NES	10	t10b_3p--NEB_5p	12	13.3333	5.1316
hFOB long-read RNA-seq	NES	10	t10c_3p--NEB_5p	9	13.3333	5.1316
hFOB long-read RNA-seq	CD34	0	t0a_3p--NEB_5p	5	4.5	0.707107
hFOB long-read RNA-seq	CD34	0	t0c_3p--NEB_5p	4	4.5	0.707107
hFOB long-read RNA-seq	CD34	2	t2a_3p--NEB_5p	20	17.6667	3.21455
hFOB long-read RNA-seq	CD34	2	t2b_3p--NEB_5p	19	17.6667	3.21455
hFOB long-read RNA-seq	CD34	2	t2c_3p--NEB_5p	14	17.6667	3.21455
hFOB long-read RNA-seq	CD34	4	t4a_3p--NEB_5p	23	16.6667	6.02771
hFOB long-read RNA-seq	CD34	4	t4b_3p--NEB_5p	16	16.6667	6.02771
hFOB long-read RNA-seq	CD34	4	t4c_3p--NEB_5p	11	16.6667	6.02771
hFOB long-read RNA-seq	CD34	10	t10a_3p--NEB_5p	6	6	1
hFOB long-read RNA-seq	CD34	10	t10b_3p--NEB_5p	5	6	1
hFOB long-read RNA-seq	CD34	10	t10c_3p--NEB_5p	7	6	1
hFOB long-read RNA-seq	CXCL12	0	t0a_3p--NEB_5p	246	222.5	33.234
hFOB long-read RNA-seq	CXCL12	0	t0c_3p--NEB_5p	199	222.5	33.234
hFOB long-read RNA-seq	CXCL12	2	t2a_3p--NEB_5p	66	81.3333	23.1805
hFOB long-read RNA-seq	CXCL12	2	t2b_3p--NEB_5p	70	81.3333	23.1805
hFOB long-read RNA-seq	CXCL12	2	t2c_3p--NEB_5p	108	81.3333	23.1805
hFOB long-read RNA-seq	CXCL12	4	t4a_3p--NEB_5p	271	254.333	36.0185
hFOB long-read RNA-seq	CXCL12	4	t4b_3p--NEB_5p	279	254.333	36.0185
hFOB long-read RNA-seq	CXCL12	4	t4c_3p--NEB_5p	213	254.333	36.0185
hFOB long-read RNA-seq	CXCL12	10	t10a_3p--NEB_5p	276	297	59.3549
hFOB long-read RNA-seq	CXCL12	10	t10b_3p--NEB_5p	251	297	59.3549
hFOB long-read RNA-seq	CXCL12	10	t10c_3p--NEB_5p	364	297	59.3549
hFOB long-read RNA-seq	ANGPT1	0	t0a_3p--NEB_5p	3	2	1.41421
hFOB long-read RNA-seq	ANGPT1	0	t0c_3p--NEB_5p	1	2	1.41421
hFOB long-read RNA-seq	ANGPT1	2	t2a_3p--NEB_5p	26	18	8.544
hFOB long-read RNA-seq	ANGPT1	2	t2b_3p--NEB_5p	9	18	8.544
hFOB long-read RNA-seq	ANGPT1	2	t2c_3p--NEB_5p	19	18	8.544
hFOB long-read RNA-seq	ANGPT1	4	t4a_3p--NEB_5p	27	29.3333	5.85947
hFOB long-read RNA-seq	ANGPT1	4	t4b_3p--NEB_5p	25	29.3333	5.85947
hFOB long-read RNA-seq	ANGPT1	4	t4c_3p--NEB_5p	36	29.3333	5.85947
hFOB long-read RNA-seq	ANGPT1	10	t10a_3p--NEB_5p	32	25.3333	6.50641
hFOB long-read RNA-seq	ANGPT1	10	t10b_3p--NEB_5p	19	25.3333	6.50641
hFOB long-read RNA-seq	ANGPT1	10	t10c_3p--NEB_5p	25	25.3333	6.50641
hFOB long-read RNA-seq	RUNX2	0	t0a_3p--NEB_5p	17	17	0
hFOB long-read RNA-seq	RUNX2	0	t0c_3p--NEB_5p	17	17	0
hFOB long-read RNA-seq	RUNX2	2	t2a_3p--NEB_5p	13	10	2.64575
hFOB long-read RNA-seq	RUNX2	2	t2b_3p--NEB_5p	8	10	2.64575
hFOB long-read RNA-seq	RUNX2	2	t2c_3p--NEB_5p	9	10	2.64575
hFOB long-read RNA-seq	RUNX2	4	t4a_3p--NEB_5p	22	16.6667	4.72582
hFOB long-read RNA-seq	RUNX2	4	t4b_3p--NEB_5p	13	16.6667	4.72582
hFOB long-read RNA-seq	RUNX2	4	t4c_3p--NEB_5p	15	16.6667	4.72582
hFOB long-read RNA-seq	RUNX2	10	t10a_3p--NEB_5p	9	7.33333	1.52753
hFOB long-read RNA-seq	RUNX2	10	t10b_3p--NEB_5p	6	7.33333	1.52753
hFOB long-read RNA-seq	RUNX2	10	t10c_3p--NEB_5p	7	7.33333	1.52753
hFOB long-read RNA-seq	DLX5	0	t0a_3p--NEB_5p	7	9	2.82843
hFOB long-read RNA-seq	DLX5	0	t0c_3p--NEB_5p	11	9	2.82843
hFOB long-read RNA-seq	DLX5	2	t2a_3p--NEB_5p	10	8.66667	1.52753
hFOB long-read RNA-seq	DLX5	2	t2b_3p--NEB_5p	9	8.66667	1.52753
hFOB long-read RNA-seq	DLX5	2	t2c_3p--NEB_5p	7	8.66667	1.52753
hFOB long-read RNA-seq	DLX5	4	t4a_3p--NEB_5p	14	10.6667	3.05505
hFOB long-read RNA-seq	DLX5	4	t4b_3p--NEB_5p	8	10.6667	3.05505
hFOB long-read RNA-seq	DLX5	4	t4c_3p--NEB_5p	10	10.6667	3.05505
hFOB long-read RNA-seq	DLX5	10	t10a_3p--NEB_5p	0	2	2
hFOB long-read RNA-seq	DLX5	10	t10b_3p--NEB_5p	4	2	2
hFOB long-read RNA-seq	DLX5	10	t10c_3p--NEB_5p	2	2	2
hFOB long-read RNA-seq	SATB2	0	t0a_3p--NEB_5p	0	0.5	0.707107
hFOB long-read RNA-seq	SATB2	0	t0c_3p--NEB_5p	1	0.5	0.707107
hFOB long-read RNA-seq	SATB2	2	t2a_3p--NEB_5p	1	1	1
hFOB long-read RNA-seq	SATB2	2	t2b_3p--NEB_5p	2	1	1
hFOB long-read RNA-seq	SATB2	2	t2c_3p--NEB_5p	0	1	1
hFOB long-read RNA-seq	SATB2	4	t4a_3p--NEB_5p	0	1	1
hFOB long-read RNA-seq	SATB2	4	t4b_3p--NEB_5p	2	1	1
hFOB long-read RNA-seq	SATB2	4	t4c_3p--NEB_5p	1	1	1
hFOB long-read RNA-seq	SATB2	10	t10a_3p--NEB_5p	0	0.333333	0.57735
hFOB long-read RNA-seq	SATB2	10	t10b_3p--NEB_5p	0	0.333333	0.57735
hFOB long-read RNA-seq	SATB2	10	t10c_3p--NEB_5p	1	0.333333	0.57735
hFOB long-read RNA-seq	ALPL	0	t0a_3p--NEB_5p	26	22.5	4.94975
hFOB long-read RNA-seq	ALPL	0	t0c_3p--NEB_5p	19	22.5	4.94975
hFOB long-read RNA-seq	ALPL	2	t2a_3p--NEB_5p	617	434	195.517
hFOB long-read RNA-seq	ALPL	2	t2b_3p--NEB_5p	457	434	195.517
hFOB long-read RNA-seq	ALPL	2	t2c_3p--NEB_5p	228	434	195.517
hFOB long-read RNA-seq	ALPL	4	t4a_3p--NEB_5p	1354	850.667	456.326
hFOB long-read RNA-seq	ALPL	4	t4b_3p--NEB_5p	734	850.667	456.326
hFOB long-read RNA-seq	ALPL	4	t4c_3p--NEB_5p	464	850.667	456.326
hFOB long-read RNA-seq	ALPL	10	t10a_3p--NEB_5p	289	303	68.0882
hFOB long-read RNA-seq	ALPL	10	t10b_3p--NEB_5p	377	303	68.0882
hFOB long-read RNA-seq	ALPL	10	t10c_3p--NEB_5p	243	303	68.0882
hFOB long-read RNA-seq	COL1A1	0	t0a_3p--NEB_5p	4045	6061.5	2851.76
hFOB long-read RNA-seq	COL1A1	0	t0c_3p--NEB_5p	8078	6061.5	2851.76
hFOB long-read RNA-seq	COL1A1	2	t2a_3p--NEB_5p	15600	14784.7	1239.73
hFOB long-read RNA-seq	COL1A1	2	t2b_3p--NEB_5p	13358	14784.7	1239.73
hFOB long-read RNA-seq	COL1A1	2	t2c_3p--NEB_5p	15396	14784.7	1239.73
hFOB long-read RNA-seq	COL1A1	4	t4a_3p--NEB_5p	12951	13368	1356.46
hFOB long-read RNA-seq	COL1A1	4	t4b_3p--NEB_5p	12269	13368	1356.46
hFOB long-read RNA-seq	COL1A1	4	t4c_3p--NEB_5p	14884	13368	1356.46
hFOB long-read RNA-seq	COL1A1	10	t10a_3p--NEB_5p	2135	2610.33	1060.18
hFOB long-read RNA-seq	COL1A1	10	t10b_3p--NEB_5p	1871	2610.33	1060.18
hFOB long-read RNA-seq	COL1A1	10	t10c_3p--NEB_5p	3825	2610.33	1060.18
hFOB long-read RNA-seq	COL1A2	0	t0a_3p--NEB_5p	703	1044.5	482.954
hFOB long-read RNA-seq	COL1A2	0	t0c_3p--NEB_5p	1386	1044.5	482.954
hFOB long-read RNA-seq	COL1A2	2	t2a_3p--NEB_5p	7299	6216.67	1116.98
hFOB long-read RNA-seq	COL1A2	2	t2b_3p--NEB_5p	5068	6216.67	1116.98
hFOB long-read RNA-seq	COL1A2	2	t2c_3p--NEB_5p	6283	6216.67	1116.98
hFOB long-read RNA-seq	COL1A2	4	t4a_3p--NEB_5p	9796	8642.33	1675.08
hFOB long-read RNA-seq	COL1A2	4	t4b_3p--NEB_5p	6721	8642.33	1675.08
hFOB long-read RNA-seq	COL1A2	4	t4c_3p--NEB_5p	9410	8642.33	1675.08
hFOB long-read RNA-seq	COL1A2	10	t10a_3p--NEB_5p	2676	2676	125
hFOB long-read RNA-seq	COL1A2	10	t10b_3p--NEB_5p	2551	2676	125
hFOB long-read RNA-seq	COL1A2	10	t10c_3p--NEB_5p	2801	2676	125
hFOB long-read RNA-seq	BGLAP	0	t0a_3p--NEB_5p	0	0	0
hFOB long-read RNA-seq	BGLAP	0	t0c_3p--NEB_5p	0	0	0
hFOB long-read RNA-seq	BGLAP	2	t2a_3p--NEB_5p	0	0.333333	0.57735
hFOB long-read RNA-seq	BGLAP	2	t2b_3p--NEB_5p	0	0.333333	0.57735
hFOB long-read RNA-seq	BGLAP	2	t2c_3p--NEB_5p	1	0.333333	0.57735
hFOB long-read RNA-seq	BGLAP	4	t4a_3p--NEB_5p	0	1	1.73205
hFOB long-read RNA-seq	BGLAP	4	t4b_3p--NEB_5p	0	1	1.73205
hFOB long-read RNA-seq	BGLAP	4	t4c_3p--NEB_5p	3	1	1.73205
hFOB long-read RNA-seq	BGLAP	10	t10a_3p--NEB_5p	1	1.66667	2.08167
hFOB long-read RNA-seq	BGLAP	10	t10b_3p--NEB_5p	0	1.66667	2.08167
hFOB long-read RNA-seq	BGLAP	10	t10c_3p--NEB_5p	4	1.66667	2.08167
hFOB long-read RNA-seq	SPARC	0	t0a_3p--NEB_5p	6256	6606	494.975
hFOB long-read RNA-seq	SPARC	0	t0c_3p--NEB_5p	6956	6606	494.975
hFOB long-read RNA-seq	SPARC	2	t2a_3p--NEB_5p	16767	13915	3299.66
hFOB long-read RNA-seq	SPARC	2	t2b_3p--NEB_5p	14677	13915	3299.66
hFOB long-read RNA-seq	SPARC	2	t2c_3p--NEB_5p	10301	13915	3299.66
hFOB long-read RNA-seq	SPARC	4	t4a_3p--NEB_5p	28442	18852	8859.3
hFOB long-read RNA-seq	SPARC	4	t4b_3p--NEB_5p	17141	18852	8859.3
hFOB long-read RNA-seq	SPARC	4	t4c_3p--NEB_5p	10973	18852	8859.3
hFOB long-read RNA-seq	SPARC	10	t10a_3p--NEB_5p	3243	3686	696.656
hFOB long-read RNA-seq	SPARC	10	t10b_3p--NEB_5p	4489	3686	696.656
hFOB long-read RNA-seq	SPARC	10	t10c_3p--NEB_5p	3326	3686	696.656
hFOB long-read RNA-seq	SPP1	0	t0a_3p--NEB_5p	8	4	5.65685
hFOB long-read RNA-seq	SPP1	0	t0c_3p--NEB_5p	0	4	5.65685
hFOB long-read RNA-seq	SPP1	2	t2a_3p--NEB_5p	23	20	7.93725
hFOB long-read RNA-seq	SPP1	2	t2b_3p--NEB_5p	26	20	7.93725
hFOB long-read RNA-seq	SPP1	2	t2c_3p--NEB_5p	11	20	7.93725
hFOB long-read RNA-seq	SPP1	4	t4a_3p--NEB_5p	197	143.333	70.1166
hFOB long-read RNA-seq	SPP1	4	t4b_3p--NEB_5p	169	143.333	70.1166
hFOB long-read RNA-seq	SPP1	4	t4c_3p--NEB_5p	64	143.333	70.1166
hFOB long-read RNA-seq	SPP1	10	t10a_3p--NEB_5p	54	64.6667	9.29157
hFOB long-read RNA-seq	SPP1	10	t10b_3p--NEB_5p	71	64.6667	9.29157
hFOB long-read RNA-seq	SPP1	10	t10c_3p--NEB_5p	69	64.6667	9.29157
hFOB long-read RNA-seq	CAPG	0	t0a_3p--NEB_5p	80	69.5	14.8492
hFOB long-read RNA-seq	CAPG	0	t0c_3p--NEB_5p	59	69.5	14.8492
hFOB long-read RNA-seq	CAPG	2	t2a_3p--NEB_5p	43	58	23.4307
hFOB long-read RNA-seq	CAPG	2	t2b_3p--NEB_5p	85	58	23.4307
hFOB long-read RNA-seq	CAPG	2	t2c_3p--NEB_5p	46	58	23.4307
hFOB long-read RNA-seq	CAPG	4	t4a_3p--NEB_5p	166	116	48.5695
hFOB long-read RNA-seq	CAPG	4	t4b_3p--NEB_5p	69	116	48.5695
hFOB long-read RNA-seq	CAPG	4	t4c_3p--NEB_5p	113	116	48.5695
hFOB long-read RNA-seq	CAPG	10	t10a_3p--NEB_5p	70	66	10.583
hFOB long-read RNA-seq	CAPG	10	t10b_3p--NEB_5p	54	66	10.583
hFOB long-read RNA-seq	CAPG	10	t10c_3p--NEB_5p	74	66	10.583
hFOB long-read RNA-seq	HYOU1	0	t0a_3p--NEB_5p	79	125	65.0538
hFOB long-read RNA-seq	HYOU1	0	t0c_3p--NEB_5p	171	125	65.0538
hFOB long-read RNA-seq	HYOU1	2	t2a_3p--NEB_5p	1682	1269.67	402.398
hFOB long-read RNA-seq	HYOU1	2	t2b_3p--NEB_5p	878	1269.67	402.398
hFOB long-read RNA-seq	HYOU1	2	t2c_3p--NEB_5p	1249	1269.67	402.398
hFOB long-read RNA-seq	HYOU1	4	t4a_3p--NEB_5p	861	641.333	202.535
hFOB long-read RNA-seq	HYOU1	4	t4b_3p--NEB_5p	462	641.333	202.535
hFOB long-read RNA-seq	HYOU1	4	t4c_3p--NEB_5p	601	641.333	202.535
hFOB long-read RNA-seq	HYOU1	10	t10a_3p--NEB_5p	528	593.333	129.963
hFOB long-read RNA-seq	HYOU1	10	t10b_3p--NEB_5p	509	593.333	129.963
hFOB long-read RNA-seq	HYOU1	10	t10c_3p--NEB_5p	743	593.333	129.963

### Sheet: 1b
Supplementary Table 1b. ATAC-seq summary of hFOB cells post-osteogenic induction. We performed partitioned heritibility analysis using our BMD GWAS to test for enrichment of GWAS variants per time point.
Time point	Replicates	Peaks	Proportion of SNPs in peaks	GWAS paritioned h2	GWAS paritioned h2 p-value	Enrichment	Enrichment standard error	Enrichment p-value
Day 0	4	162214	0.0322313	0.277189	6.56175e-12	8.59998	1.27082	3.82328e-09
Day 2	4	203931	0.0439269	0.24558	4.3487e-13	5.59067	0.781946	9.73827e-09
Day 4	4	244056	0.0461083	0.28644	1.28251e-11	6.21233	0.931441	3.48164e-08
Day 10	4	152567	0.0319592	0.285614	9.26439e-12	8.93683	1.33045	1.85196e-09
