## Supplementary Tables for "Identification of target genes and regulatory networks for bone mineral density GWAS loci through systematic targeting and inhibition": Supplementary Table 4.xlsx

### Sheet: 4
Supplementary Table 4. Colocalization overlaps between variants mapping to CREs with target genes in cis and eQTLs from GTEx.
BMD STING-seq hit	Canonical response	GTEx gene	Tissues (Filtered/Unfiltered)	Tissues (RCP Filtered)	Tissues (RCP Unfiltered)
AFF4_SNP-85	AFF4	AFF4	AFF4 (0/3)		Esophagus_Muscularis (0.353), Liver (0.275), Testis (0.168)
APOLD1_SNP-220	APOLD1	APOLD1	APOLD1 (1/1)	Whole_Blood (0.644)	Ovary (0.765)
C19orf53_SNP-319	C19ORF53	FARSA	FARSA (1/0)	Colon_Transverse (0.152)
CHD4_SNP-219	CHD4	CHD4	CHD4 (0/5)		Brain_Hippocampus (0.122), Colon_Sigmoid (0.251), Esophagus_Gastroesophageal_Junction (0.184), Nerve_Tibial (0.195), Skin_Sun_Exposed_Lower_leg (0.199)
CHD4_SNP-219	CHD4	IFFO1	IFFO1 (1/2)	Artery_Aorta (0.101)	Brain_Amygdala (0.122), Ovary (0.111)
DOT1L_SNP-310	DOT1L	AP3D1	AP3D1 (4/1)	Artery_Aorta (0.373), Artery_Tibial (0.112), Esophagus_Gastroesophageal_Junction (0.301), Esophagus_Mucosa (0.204)	Adipose_Visceral_Omentum (0.11)
DOT1L_SNP-310	DOT1L	DOT1L	DOT1L (1/0)	Cells_Cultured_fibroblasts (0.12)
EPDR1_SNP-131	EPDR1	EPDR1	EPDR1 (0/1)		Esophagus_Muscularis (0.441)
FADS2_SNP-201	FADS2	BEST1	BEST1 (0/1)		Esophagus_Muscularis (0.196)
FADS2_SNP-201	FADS2	FADS1	FADS1 (17/8)	Adipose_Subcutaneous (0.275), Adipose_Visceral_Omentum (0.379), Brain_Anterior_cingulate_cortex_BA24 (0.511), Brain_Caudate_basal_ganglia (0.125), Brain_Cerebellum (0.123), Brain_Hypothalamus (0.502), Brain_Putamen_basal_ganglia (0.141), Colon_Sigmoid (0.258), Esophagus_Gastroesophageal_Junction (0.543), Esophagus_Muscularis (0.172), Heart_Left_Ventricle (0.172), Liver (0.556), Lung (0.264), Pros…	Artery_Aorta (0.459), Artery_Coronary (0.232), Brain_Amygdala (0.146), Colon_Transverse (0.149), Heart_Atrial_Appendage (0.194), Ovary (0.357), Skin_Sun_Exposed_Lower_leg (0.235), Uterus (0.402)
FADS2_SNP-201	FADS2	FADS2	FADS2 (2/1)	Heart_Atrial_Appendage (0.29), Whole_Blood (0.33)	Brain_Cerebellar_Hemisphere (0.112)
FADS2_SNP-201	FADS2	FEN1	FEN1 (1/1)	Muscle_Skeletal (0.174)	Adipose_Subcutaneous (0.277)
FADS2_SNP-201	FADS2	TMEM258	TMEM258 (0/1)		Heart_Left_Ventricle (0.38)
FHL3_SNP-17	FHL3	FHL3	FHL3 (29/4)	Adipose_Subcutaneous (0.955), Adipose_Visceral_Omentum (0.958), Adrenal_Gland (0.95), Artery_Aorta (0.969), Artery_Coronary (0.901), Artery_Tibial (0.948), Brain_Hypothalamus (0.899), Breast_Mammary_Tissue (0.957), Cells_Cultured_fibroblasts (0.968), Colon_Transverse (0.712), Esophagus_Gastroesophageal_Junction (0.966), Esophagus_Mucosa (0.956), Esophagus_Muscularis (0.956), Heart_Atrial_Appendag…	Brain_Frontal_Cortex_BA9 (0.252), Cells_EBV-transformed_lymphocytes (0.202), Colon_Sigmoid (0.832), Kidney_Cortex (0.413)
FHL3_SNP-17	FHL3	SF3A3	SF3A3 (11/3)	Adrenal_Gland (0.647), Brain_Putamen_basal_ganglia (0.843), Cells_EBV-transformed_lymphocytes (0.819), Esophagus_Mucosa (0.927), Heart_Atrial_Appendage (0.421), Pancreas (0.67), Prostate (0.834), Small_Intestine_Terminal_Ileum (0.899), Testis (0.214), Uterus (0.366), Vagina (0.361)	Brain_Cerebellum (0.293), Brain_Hippocampus (0.335), Minor_Salivary_Gland (0.412)
FHL3_SNP-17	FHL3	UTP11	UTP11 (18/1)	Adipose_Subcutaneous (0.929), Adipose_Visceral_Omentum (0.899), Adrenal_Gland (0.916), Artery_Aorta (0.955), Artery_Coronary (0.847), Artery_Tibial (0.955), Breast_Mammary_Tissue (0.769), Cells_Cultured_fibroblasts (0.931), Esophagus_Gastroesophageal_Junction (0.294), Esophagus_Mucosa (0.636), Heart_Atrial_Appendage (0.805), Lung (0.932), Nerve_Tibial (0.583), Pancreas (0.937), Skin_Sun_Exposed_L…	Skin_Not_Sun_Exposed_Suprapubic (0.144)
GADD45GIP1_SNP-314	GADD45GIP1	FARSA	FARSA (1/0)	Colon_Transverse (0.152)
GAS2L1_SNP-351	GAS2L1	GAS2L1	GAS2L1 (2/1)	Artery_Tibial (0.774), Cells_Cultured_fibroblasts (0.95)	Spleen (0.836)
GAS2L1_SNP-351	GAS2L1	RASL10A	RASL10A (0/1)		Brain_Amygdala (0.257)
HDAC4_SNP-59	HDAC4	HDAC4	HDAC4 (0/3)		Artery_Tibial (0.902), Brain_Cerebellum (0.844), Thyroid (0.221)
HOXA10_SNP-126	HOXA10	HOXA10	HOXA10 (0/1)		Adrenal_Gland (0.764)
HOXA11_SNP-126	HOXA11	HOXA10	HOXA10 (0/1)		Adrenal_Gland (0.764)
HOXC9_SNP-228	HOXC9	HOXC4	HOXC4 (0/1)		Brain_Nucleus_accumbens_basal_ganglia (0.236)
HOXC9_SNP-228	HOXC9	HOXC8	HOXC8 (2/0)	Artery_Tibial (0.529), Lung (0.516)
HOXC9_SNP-228	HOXC9	HOXC9	HOXC9 (5/2)	Adrenal_Gland (0.688), Cells_Cultured_fibroblasts (0.306), Esophagus_Mucosa (0.348), Lung (0.644), Nerve_Tibial (0.878)	Adipose_Visceral_Omentum (0.746), Breast_Mammary_Tissue (0.692)
LCORL_SNP-76	LCORL	LCORL	LCORL (1/3)	Brain_Cerebellum (0.857)	Brain_Cerebellar_Hemisphere (0.77), Esophagus_Gastroesophageal_Junction (0.862), Spleen (0.915)
MSRB2_SNP-175	MSRB2	C10ORF67	C10ORF67 (3/5)	Ovary (0.302), Skin_Not_Sun_Exposed_Suprapubic (0.295), Testis (0.314)	Adipose_Visceral_Omentum (0.165), Brain_Anterior_cingulate_cortex_BA24 (0.16), Brain_Cortex (0.144), Brain_Frontal_Cortex_BA9 (0.128), Brain_Hypothalamus (0.174)
NOP2_SNP-219	NOP2	CHD4	CHD4 (0/5)		Brain_Hippocampus (0.122), Colon_Sigmoid (0.251), Esophagus_Gastroesophageal_Junction (0.184), Nerve_Tibial (0.195), Skin_Sun_Exposed_Lower_leg (0.199)
NOP2_SNP-219	NOP2	IFFO1	IFFO1 (1/2)	Artery_Aorta (0.101)	Brain_Amygdala (0.122), Ovary (0.111)
NYNRIN_SNP-255	NYNRIN	ADCY4	ADCY4 (1/0)	Cells_Cultured_fibroblasts (1)
NYNRIN_SNP-255	NYNRIN	NFATC4	NFATC4 (1/0)	Cells_Cultured_fibroblasts (1)
NYNRIN_SNP-255	NYNRIN	RIPK3	RIPK3 (1/0)	Cells_Cultured_fibroblasts (1)
OTUD1_SNP-175	OTUD1	C10ORF67	C10ORF67 (3/5)	Ovary (0.302), Skin_Not_Sun_Exposed_Suprapubic (0.295), Testis (0.314)	Adipose_Visceral_Omentum (0.165), Brain_Anterior_cingulate_cortex_BA24 (0.16), Brain_Cortex (0.144), Brain_Frontal_Cortex_BA9 (0.128), Brain_Hypothalamus (0.174)
SMAD3_SNP-271	SMAD3	SMAD3	SMAD3 (0/1)		Thyroid (0.12)
SMARCD3_SNP-151	SMARCD3	ABCF2	ABCF2 (14/8)	Adipose_Subcutaneous (0.581), Adipose_Visceral_Omentum (0.377), Adrenal_Gland (0.418), Artery_Tibial (0.34), Breast_Mammary_Tissue (0.451), Cells_Cultured_fibroblasts (0.554), Colon_Transverse (0.543), Esophagus_Mucosa (0.399), Lung (0.521), Ovary (0.521), Pituitary (0.384), Skin_Sun_Exposed_Lower_leg (0.546), Spleen (0.51), Whole_Blood (0.378)	Brain_Caudate_basal_ganglia (0.187), Esophagus_Gastroesophageal_Junction (0.46), Esophagus_Muscularis (0.425), Kidney_Cortex (0.146), Liver (0.399), Minor_Salivary_Gland (0.382), Prostate (0.498), Uterus (0.325)
SMARCD3_SNP-152	SMARCD3	CHPF2	CHPF2 (3/1)	Artery_Aorta (0.284), Artery_Tibial (0.36), Skin_Not_Sun_Exposed_Suprapubic (0.341)	Nerve_Tibial (0.174)
TCF7L1_SNP-50	TCF7L1	TCF7L1	TCF7L1 (2/0)	Artery_Aorta (0.818), Artery_Tibial (0.658)
TSC22D4_SNP-140	TSC22D4	MEPCE	MEPCE (6/6)	Brain_Caudate_basal_ganglia (0.238), Brain_Hypothalamus (0.247), Brain_Nucleus_accumbens_basal_ganglia (0.283), Brain_Putamen_basal_ganglia (0.271), Brain_Spinal_cord_cervical_c-1 (0.169), Whole_Blood (0.438)	Artery_Aorta (0.463), Brain_Anterior_cingulate_cortex_BA24 (0.168), Brain_Cerebellar_Hemisphere (0.2), Brain_Cerebellum (0.184), Pancreas (0.287), Spleen (0.339)
TSC22D4_SNP-140	TSC22D4	NYAP1	NYAP1 (1/5)	Brain_Caudate_basal_ganglia (0.212)	Adrenal_Gland (0.221), Brain_Hypothalamus (0.259), Brain_Nucleus_accumbens_basal_ganglia (0.235), Cells_Cultured_fibroblasts (0.32), Thyroid (0.24)
TSC22D4_SNP-140	TSC22D4	PPP1R35	PPP1R35 (0/1)		Adrenal_Gland (0.162)
TSC22D4_SNP-140	TSC22D4	SPACDR	SPACDR (1/0)	Nerve_Tibial (0.137)
TSC22D4_SNP-140	TSC22D4	TSC22D4	TSC22D4 (14/13)	Adrenal_Gland (0.257), Artery_Aorta (0.364), Artery_Tibial (0.376), Breast_Mammary_Tissue (0.392), Colon_Transverse (0.249), Esophagus_Muscularis (0.35), Heart_Atrial_Appendage (0.241), Heart_Left_Ventricle (0.315), Lung (0.32), Muscle_Skeletal (0.201), Nerve_Tibial (0.316), Pancreas (0.278), Skin_Sun_Exposed_Lower_leg (0.31), Stomach (0.274)	Brain_Cerebellum (0.172), Brain_Cortex (0.237), Brain_Putamen_basal_ganglia (0.149), Brain_Spinal_cord_cervical_c-1 (0.1), Cells_Cultured_fibroblasts (0.318), Liver (0.238), Minor_Salivary_Gland (0.171), Pituitary (0.161), Prostate (0.263), Skin_Not_Sun_Exposed_Suprapubic (0.169), Small_Intestine_Terminal_Ileum (0.277), Spleen (0.256), Whole_Blood (0.272)
TSC22D4_SNP-140	TSC22D4	ZCWPW1	ZCWPW1 (14/6)	Adipose_Subcutaneous (0.528), Adipose_Visceral_Omentum (0.401), Brain_Amygdala (0.188), Brain_Anterior_cingulate_cortex_BA24 (0.344), Brain_Caudate_basal_ganglia (0.15), Brain_Cerebellar_Hemisphere (0.375), Brain_Cerebellum (0.304), Brain_Cortex (0.217), Brain_Frontal_Cortex_BA9 (0.331), Esophagus_Muscularis (0.35), Heart_Atrial_Appendage (0.348), Muscle_Skeletal (0.463), Pituitary (0.332), Skin_…	Adrenal_Gland (0.313), Breast_Mammary_Tissue (0.305), Colon_Sigmoid (0.251), Esophagus_Mucosa (0.262), Lung (0.28), Stomach (0.313)
ZBTB1_SNP-261	ZBTB1	ZBTB25	ZBTB25 (0/1)		Artery_Coronary (0.103)
ZBTB38_SNP-69	ZBTB38	ZBTB38	ZBTB38 (8/0)	Artery_Tibial (0.54), Breast_Mammary_Tissue (0.355), Esophagus_Gastroesophageal_Junction (0.549), Heart_Atrial_Appendage (0.245), Skin_Sun_Exposed_Lower_leg (0.307), Spleen (0.413), Thyroid (0.314), Whole_Blood (0.469)
ZBTB38_SNP-70	ZBTB38	ZBTB38	ZBTB38 (8/0)	Artery_Tibial (0.54), Breast_Mammary_Tissue (0.355), Esophagus_Gastroesophageal_Junction (0.549), Heart_Atrial_Appendage (0.245), Skin_Sun_Exposed_Lower_leg (0.307), Spleen (0.413), Thyroid (0.314), Whole_Blood (0.469)
